# mehari: high-performance, strict HGVS-first variant effect prediction

**DOI:** 10.64898/2026.05.12.724271

**Authors:** Till Hartmann, Max Zhao, Dieter Beule, Manuel Holtgrewe

## Abstract

Variant annotation requires the precise and consistent computation of Sequence Ontology (SO) terms and Human Genome Variation Society (HGVS) nomenclature. To ensure robust synchronization between these two key facets, we present mehari, a high-performance variant effect predictor implemented in Rust that employs a strict “HGVS-first” approach. By deterministically projecting variants to transcripts before evaluating functional consequences, mehari structurally aligns HGVS notation and SO terms. Benchmarking on ClinVar demonstrates that mehari achieves exceptional processing speeds and high concordance with established tools like Ensembl VEP, while also providing refined handling for complex biological edge cases such as selenoprotein recoding.
