## Supplementary material for "mehari: high-performance, strict HGVS-first variant effect prediction": discordant consequence cases (vep)

### Sheet: Example Cases
count	common	vep_only	mehari_only	strand	hgvs_c_vep	hgvs_c_mehari	hgvs_p_vep	hgvs_p_mehari	annotation_impact_vep	annotation_impact_mehari	chromosome	position	reference	alternative	feature_id	clinvar_id
477	frameshift_variant	stop_gained		1	c.2277_2284del	c.2277_2284del	ENSP00000234488.9:p.Cys759Ter	p.Cys759Ter	HIGH	HIGH	1	11837478	TTGTTACTC	T	ENST00000346436.11	3778599
454	splice_acceptor_variant	splice_polypyrimidine_tract_variant		-1	c.601-3_601-2del	c.601-3_601-2del		p.?	HIGH	HIGH	1	2406896	CTG	C	ENST00000447513.7	1454750
422	splice_acceptor_variant	start_retained_variant	coding_sequence_variant	1	c.1196-639_1205del	c.1196-639_1205del		p.?	HIGH	HIGH	1	940501	GGAGCCTGCATAGTGGGGGCTGCGGGGACTCGGGAGGCCCGGGCGGGAGGGAGAGGCCGAGAGACCTGGGACGCGGCGCCTTAGACGCGGGCGCTGCGTGCGCATTGGGGCGAGTGTGGCCACGCGGGACAGTGACCCTGCGCAGCCGGGACTGGGCGACCCCTGTGCTAGTGTGGCGTGCGTGCGCGGGCGCTGCCTTGCCTTTGTGACAAGCTTTGGCCAGCCGCGTCTACTATGGGGACCTCAGATTTTCTTGCCTCCCACCGAAGAGGGGGTCCCCTGGGCGGTCAGCCCCTGGCTGGCACTTCTGGACTCTCTCGCTGCCCCGCAGGCTCTGTGGCCTCGGGACGTCTGCACAGCCCCCTCCCCGCAAGGCTCAGCCGCCTCTCAGGCCGGAAG…	G	ENST00000616016.5	1465721
102	frameshift_variant, splice_region_variant	start_retained_variant		1	c.641_650del	c.641_650del	ENSP00000365116.4:p.Gly214ValfsTer4	p.Gly214ValfsTer4	HIGH	HIGH	1	15445595	AGGGGGACTCC	A	ENST00000375949.5	2864981
87	3_prime_UTR_variant	stop_lost	frameshift_variant	1	c.1440_*301del	c.1440_*301del		p.Leu481ThrfsTer22	HIGH	HIGH	1	26797801	TCCTGGGACTACTCCTACATTGCAACTTCCTGCCTTGGACATGACCTGGACTCTCCAGGGACAGGTTGGAAGCCAACTTAACCCAGGGGTCTGAAAGTAAAAATACACATTGGAACTGCCTCTGCTGCCCTGGGATCATTACTGTGTCCATTATAATCTTTCTCTTTCTCTTTGAAAGCTGGTCAGGAATGGGAGAAGTGTCAGACACTAGAGAGCCCCTTCTGGTCCTGGCTAGGGCAAATTTTAGACAACTATTTTCTCTGTAAGTGAAGATTGTCGTATTCCAAGTCTAAAATACACCTGGATCTGTCTAGTCAATCAACATAGCAGAGACAGTCTTAAACC	T	ENST00000674202.1	1491915
76		3_prime_UTR_variant		1	c.*36T>A				MODIFIER		1	37799635	T	A	ENST00000532512.1	2490683
67	inframe_deletion, splice_region_variant	start_retained_variant		1	c.2013_2033del	c.2013_2033del	ENSP00000322251.3:p.Ala672_Ala678del	p.Ala672_Ala678del	MODERATE	MODERATE	1	74463439	AGCGGCTGCGGCAGCAGACATG	A	ENST00000326637.8	2060347
63	frameshift_variant	stop_lost	feature_elongation	1	c.2185del	c.2185del	ENSP00000367797.4:p.Ter729ArgfsTer48	p.Ter729ArgextTer47	HIGH	HIGH	1	2306762	GT	G	ENST00000378536.5	2892611
59		protein_altering_variant	inframe_deletion	1	c.6057_6060delinsT	c.6057_6060delinsT	ENSP00000368678.2:p.Val2022del	p.Val2022del	MODERATE	MODERATE	1	1054900	CGTG	T	ENST00000379370.7	3338062
47		missense_variant		1	c.5A>T		ENSP00000432567.1:p.Tyr2Phe		MODERATE		1	37794487	A	T	ENST00000532512.1	3292870
37	splice_acceptor_variant, splice_donor_5th_base_variant, splice_donor_variant	start_retained_variant	coding_sequence_variant	1	c.810+32_1323del	c.810+32_1323del		p.?	HIGH	HIGH	1	156135003	TGCCTCTGCCCTTGGCAGCCCTACCCTTACCCACGCTGGGCTATGCCTTCTGGGGATCAGGCAGATGGTGGCAGGGAGCTCAGGGTGGCCCAGGACCTGGGGCTGTAGCAGTGATGCCCAACTCAGGCCTGTGCCTCCACCCCTCCCAGTCACCACAGTCCTAACCCTTTGTCCTCCCCTCCAGCTGGACAATGCCAGGCAGTCTGCTGAGAGGAACAGCAACCTGGTGGGGGCTGCCCACGAGGAGCTGCAGCAGTCGCGCATCCGCATCGACAGCCTCTCTGCCCAGCTCAGCCAGCTCCAGAAGCAGGTGATACCCCACCTCACCCCTCTCTCCAGGGGCCTAGAGTCTGGGCCGGATGCAGGCTGGAAGCCCAGGGTTGGGGGTGGGGGTGGGGG…	T	ENST00000368300.9	572141
36	5_prime_UTR_variant, splice_acceptor_variant, splice_donor_5th_base_variant, splice_donor_variant	coding_sequence_variant	start_lost	-1		c.-169_624+50del		p.?	HIGH	HIGH	1	173911748	TCTGAGTGGAGAGGAAGAACTCGGAGGTCAGGGGTAACATCTGCAACTCACCTTGAAGTCCAGGGGCTGGAGCTTGGCTCCATATACCAACTCACTGATGTCCTGGTAGGTCTCATTGAAGGTAAGGGATTTGTCTCCAAAAAGGCGATTGGCTGATACTAACTTGGAGGATTTGTTGGCTTTTCGATAGAGTCGGCAGTTCAGTTTGGCAAAGAAGAAGTGGATCTGATCAGATGTTTTCTCAGATATGGTGTCAAACTTAAATACCTATAGAAGTCAAAAAAAAATGGTGGTGGGTTTGGTGGGCTGCCTAGTTAACATGGGTGGTGAGCACATGCTGGTCAGTCTCTGACTAATAGCCACCTCAGTTGTTAACTCCTTCAAGCACAGTACCTGGGA…	T	ENST00000367698.4	627507
33		coding_sequence_variant	synonymous_variant	-1		c.97=		p.Ser33=	MODIFIER	LOW	1	112929212	A	N	ENST00000369626.8	2687852
29	5_prime_UTR_variant, splice_donor_5th_base_variant, splice_donor_variant	coding_sequence_variant	start_lost	1	c.-21_183+6del	c.-21_183+6del		p.?	HIGH	HIGH	1	25800205	GCCGGCAGCCGCCGCCAGCCGCAGCCATGGGCCGGGCCCGGCCGGGCCAACGCGGGCCGCCCAGCCCCGGCCCCGCCGCGCAGCCTCCCGCGCCACCGCGCCGCCGCGCCCGTTCCCTGGCGCTGCTCGGAGCCCTGCTGGCCGCCGCCGCTGCCGCCGCCGTCCGGGTCTGCGCCCGCCACGCCGAGGCCCAGGCGGCCGCGCGGCAGGT	G	ENST00000361547.7	2113172
28	frameshift_variant	stop_lost		-1	c.2928_2929del	c.2928_2929del	ENSP00000351209.5:p.Ile976MetfsTer36	p.Ile976MetfsTer36	HIGH	HIGH	1	16125216	CAG	C	ENST00000358432.8	2633255
27	5_prime_UTR_variant, splice_donor_5th_base_variant, splice_donor_variant	coding_sequence_variant	start_lost	1		c.-684_415+2936del		p.?	HIGH	HIGH	2	32063146	GCCTTCCAACCAGCTGGGACTACAGGCGCGCGCCCCCACGCCCGGCTAATTTAATTCCCAGATTGATATCCATTGCTTCTGAGATGGGCCAATTATCCTTCGGAGAAGACTTAGGTCGCCTGGCAGAAAAAGATGAAAGAAATCTAAGAAAACGACGACACTGAGAGAGGAGCCTAGCGAACCAGCAGAGCGACCCCAAGCCGCAATTCCCCCTTCCGTGGATCGATTACGAAGGCTTCCTGGCAGGAGCTCTCCAGGGCTGCCGACGTGAGCCGAACTGCACATTGGGAACTGTAGTTGAGTGGGAAAGCCGAGAGGCGGGGGCCGCACACGCGTACAGGGGCCCCGGTCAACAAAGACGCGCCGTGCGCGCGCGCGCCGGAGAAAAACACGGGAAGA…	G	ENST00000315285.9	219074
26	inframe_deletion	start_retained_variant		1	c.2339_2341del	c.2339_2341del	ENSP00000496593.1:p.Glu780del	p.Glu780del	MODERATE	MODERATE	1	6457181	CAGG	C	ENST00000645284.1	1443667
26	inframe_deletion		stop_gained	1	c.1182_1187del	c.1182_1187del	ENSP00000357057.3:p.Asp395_Asp396del	p.Asp395Ter	MODERATE	HIGH	1	160201358	CGATGAT	C	ENST00000368078.8	422913
24	frameshift_variant, splice_region_variant	intron_variant, start_retained_variant		1	c.925_931del	c.925_931del	ENSP00000295240.3:p.Gln309IlefsTer14	p.Gln309IlefsTer14	HIGH	HIGH	2	169504477	AAAGCAAC	A	ENST00000295240.8	846188
20	5_prime_UTR_variant, start_lost	start_retained_variant		1	c.-7_1del	c.-7_1del		p.Met1?	HIGH	HIGH	1	9244919	CCCCAGGCA	C	ENST00000377403.7	402919
19	frameshift_variant	start_retained_variant		1	c.248_272del	c.248_272del	ENSP00000355537.4:p.Arg83LysfsTer17	p.Arg83LysfsTer17	HIGH	HIGH	1	236718892	AGGGGAAAGGCTGCCCAAACCTGACC	A	ENST00000366578.6	1474127
15	splice_acceptor_variant, splice_donor_5th_base_variant, splice_donor_variant	5_prime_UTR_variant, coding_sequence_variant	start_lost	-1	c.-288-413_94+1957del	c.-288-413_94+1957del		p.?	HIGH	HIGH	1	37627610	ACAGCACTCCAGCCTGGGTGACAGAGCAAGACTCCATCACAAAACAAAACAAAACAAAACAAAACAAAACAAAACAAAACAAAACTATATATATATACCTATTATCTCATGTAAGCCTTACTATCCTCCTATACATTGCATTTCAGCTTCCTGATTGCGATGACTATGGCTATTACATAACAAGTATTGACAAACAGCACAACCTTCATCCCTCCCTGCACCCCTGAGCCTGTCTCCACACCTCTCCCCACCCTTGCCTCTTACCATCAAGGATGTCTGTTACTCACATCACTTGGTAATGAAAACTGGCTCATGTGCTGCCACGGCTGTTAGATGTGGCCATATGAAAAGCGAGCAAGCACGTCAAAATTGGTGCAGGAGATTCGCCATCGCTAGGAC…	A	ENST00000356545.7	1604
14	5_prime_UTR_variant	start_retained_variant	start_lost	1		c.-77_10del		p.Met1?	LOW	HIGH	1	1232198	GTGCGCACGCGCACCGCCCCGAGCCGGCGGCGCCTGCGCACTCGCGAGTCCGGCCTGGGCCGCCGGCCCGGCGCGGGCGCCATGAAGC	G	ENST00000379198.5	3760089
14	5_prime_UTR_variant	coding_sequence_variant	start_lost	1		c.-8049_48del		p.Met1?	MODIFIER	HIGH	3	10133798	CATGTGATCCAACAATCTCACTTCTGGGTATATATACATAGGAAATGAAAATCAGTATTTTGAAGAGATATCTGCACTCCCATGTTCATTGCAGCACTATTCACAATAGCCACACTATGGAATCAAGTGTCCATTGCCAGACGAATGGATAAAGAAAATGTGCGCTGGGTGCGGTGGCTCATGCCTGTAATCCCAGCACATTGGGAGGCCAAGACGGGCAGATCACTTGAGATCAGGAATTTGAGACCAGCCTGGCCAACATGGCAAAACCCCATCTCTACTAAAAATACAAAATTAGCCGGGCGCAGTGGTGGGCGCCTGTAATCCCAGTTACTCTGGAGGCTGAGGCAGGAGAATCGCCTAAACCCGGGAGGCGGAGGTTGTGGTGAGCCGAGATCG…	C	ENST00000256474.3	374036
14	5_prime_UTR_variant, splice_donor_5th_base_variant, splice_donor_variant	coding_sequence_variant	splice_acceptor_variant, start_lost	-1		c.-1143_41+931del		p.?	HIGH	HIGH	1	173916287	ACTGGATCTTCCCATCTTCTCCTGGGAGAGAAAGACAGGCACCCAGTGCAGATTCACGGACGTGGTCCGTTGGGCAAGCCTGGGGCTGGCTGGAAGCTGGGGCAGCTGAGGGGGACTTGCCTTCTTGCGTGGTCTGAGTCCAGTTCTGCAGCCCTTTCAAGAACAGAGGTGCAAAGCCGGAGAGAAGCAGCGGCACCAAGGGAGATGTGGAAGGCAGGCTGAAGAAGCAGAGAGAGAGAGGAGAGGACCCTGCCATTCATCTTCCCATCTCCACTGCCTTCGGTTGCCCACTCTGTCCTTCAACTACATTTGGAAATGCAATTTGAGGCTGAGAGGACCCTGGGAGGGCTATGAAGCACAAATTAAAACCAAGACAGTTGTGCCACCACCCCGTTTCTA…	A	ENST00000367698.4	627502
13	splice_donor_variant	start_retained_variant	coding_sequence_variant	1	c.1700_1968+1del	c.1700_1968+1del		p.?	HIGH	HIGH	1	156138482	TCCCAGGGCTCCCACTGCAGCAGCTCGGGGGACCCCGCTGAGTACAACCTGCGCTCGCGCACCGTGCTGTGCGGGACCTGCGGGCAGCCTGCCGACAAGGCATCTGCCAGCGGCTCAGGAGCCCAGGTGGGCGGACCCATCTCCTCTGGCTCTTCTGCCTCCAGTGTCACGGTCACTCGCAGCTACCGCAGTGTGGGGGGCAGTGGGGGTGGCAGCTTCGGGGACAATCTGGTCACCCGCTCCTACCTCCTGGGCAACTCCAGCCCCCGAA	T	ENST00000368300.9	162410
12	frameshift_variant, splice_region_variant	stop_gained		1	c.363_364del	c.363_364del	ENSP00000233146.2:p.Tyr121Ter	p.Tyr121Ter	HIGH	HIGH	2	47408548	CAT	C	ENST00000233146.7	1733404
12	3_prime_UTR_variant, splice_acceptor_variant, splice_donor_5th_base_variant, splice_donor_variant	start_retained_variant	coding_sequence_variant	1	c.273-887_*576del	c.273-887_*576del		p.?	HIGH	HIGH	1	55006105	TCTCTGCTTTGCTTGGGGAAGGGGTTCATAATGGCGTTTTCTGCCCCTGGCACCCAAGGTGAACAACTGCCTCAGTGGGAAGGAAGGGGATAGACCCTGTGGGTATGGAGGCCAGCCAGAGCTCCGTCTCAGGGCCGGTTACTTGGGGTGGGCTCCTGTGATACAGTGGGGGCTCCGGCCACCCTGGGTTCTGAGCTCTTCCCAGTCACTTCCCGGCTGTGTGACCCTAGGCAAGGGGCCTAGTCTCTGAACCTTACTTTCCAGAGGGACTGTAGCACAGTCATAGAGAACATGATATCTGGAGCTCCAGTACTATCACCTAGGGTCCATGTCACCCGGGTACAAGTCTGTTAGAGACTCTGTGCCTCAGTTTCTTCATAGTATCTCTTGTAATTATGG…	T	ENST00000651561.1	4383
11	frameshift_variant, start_retained_variant	start_lost		-1	c.1del	c.1del	ENSP00000480484.1:p.Met1?	p.Met1?	HIGH	HIGH	1	152114079	AT	A	ENST00000614923.2	718141
11	inframe_deletion, splice_region_variant	intron_variant, start_retained_variant		1	c.607_618del	c.607_618del	ENSP00000263726.2:p.Val203_Gln206del	p.Val203_Gln206del	MODERATE	MODERATE	1	180271831	GCAGGTTTGGTTT	G	ENST00000263726.4	3373132
10	splice_acceptor_variant, splice_donor_5th_base_variant, splice_donor_variant	inframe_deletion	coding_sequence_variant	-1	c.39089_39172del	c.39089_39172del	ENSP00000467141.1:p.Ala13030_Pro13057del	p.Ala13030_Pro13057del	HIGH	HIGH	2	178652302	ACTGGCACTTTCTTTTCAGGAACAACTTCTTTGGGAGCCTCAGGCACTTGAAAGATAATAGTGAAATTACATTTAGGCATTATGAAGACCACTAGAAAAATACTTTCCAGAGCAGAAGAGTTTGATCATCTGAAGCCTAAAATCAGTGACAAATACCTTTAACAGGTGTGACTTCAGGCTTTTTAGGAGGAGCCG	A	ENST00000589042.5	2081311
10	5_prime_UTR_variant, splice_donor_5th_base_variant, splice_donor_variant		splice_acceptor_variant	-1		c.-1243_-22+109del		p.?	HIGH	HIGH	2	46616860	CGGCGAGCGCCGGCGGGTCGGGGCGCCAAGGCTCAGGGCTGCTTCGGCAATTCGCGGGGGTAGCTTGCACCTCGTGAGGCGAGACGCCGAGGGCGTCCAGCGGGGCTTACCTAACTCTCCCTCCCGCGGAAGGGAAGCGGGGAACTACTGCCTCCTACCATCAGGTACGACGGGCGGCCCAGGCCCACGCGCAGGCGCAGGGCTGTGGGGCGGAGACCCACGCCTAACAGCCAGTCGCAGAAAGGGAGGGGCGGGCAAAAGGGGCAGCGGCTTTCCAGGTTTGGGGTAGGCGGGAGTATGGGCTTAGAAGCCGGAAGTGGGTTGACGTAGCCCGGAAGGGGAATACTTCCAAGTTGTAGTGTTGTTGTTTTCAGCCTGCTGCTGCTGCTGCTGTTGCGG…	C	ENST00000281382.11	221619
9			gene_variant	1						MODIFIER	1	154585010	CT	C	ENST00000368476.4	2943113
8	frameshift_variant	stop_lost	stop_retained_variant	1	c.1574del	c.1574del	ENSP00000363973.3:p.Ter525%3D	p.Ter525=	HIGH	HIGH	1	21577646	TG	T	ENST00000374840.8	555631
8	frameshift_variant		feature_elongation	-1	c.555del	c.555del	ENSP00000309644.4:p.Ter186LysfsTer8	p.Ter186LysextTer7	HIGH	HIGH	5	173609241	AG	A	ENST00000311086.9	3047505
7		stop_gained	missense_variant, selenocysteine_gain	1	c.372G>A	c.372G>A	ENSP00000355141.2:p.Trp124Ter	p.Trp124Sec	HIGH	MODERATE	1	25802086	G	A	ENST00000361547.7	945382
7		missense_variant	selenocysteine_loss	1	c.1384T>C	c.1384T>C	ENSP00000355141.2:p.Sec462Arg	p.Sec462Arg	MODERATE	MODERATE	1	25812789	T	C	ENST00000361547.7	3629721
7	5_prime_UTR_variant, splice_acceptor_variant	coding_sequence_variant	start_lost	-1	c.-117+6518_20del	c.-117+6518_20del		p.?	HIGH	HIGH	3	167720137	CTCTTCCATTGTCATCCTCATTCAAAAGCCAACTACAGTTGAAAAAGCAGTGCTAAAATGCAGAGGAATCTTCATTCACTGCAATATTTCTTCTCTTTTTTGGTGATAAAAGAATTGGACACAAAAAACACACTGATCTGGTGAAAGAGGAAGAAAGAACAGAGACTTACTATATTAAGGAGAAACGACAAATACCAATAATTTTCCTTTCCAAATTACAGAGTTCCTATTTTATGAAAAGCTATTTTTTAATATATTCTACTTGTGAAAGCAAACCTAGTTGGCAAGAAACTTACCTTTTCCTCCAAAGACTCAACAACTGCCCTTTCCTAAAGTCCTTGGTTAGGTACTACTTCACAAAGCAGTGACTTAAGACGCTGCTTAACCTGAACTCAGAGA…	C	ENST00000392750.7	839267
7	coding_sequence_variant, splice_donor_5th_base_variant, splice_donor_variant		splice_polypyrimidine_tract_variant	-1	c.695_705-10del	c.695_705-10del		p.?	HIGH	HIGH	1	45332319	AGGGAACACTGCTGTGAAGCAGAGCTCCTTTGCAGACACCCCTGAAGCACCCTTGTTACCCCAACATCCTACCAGAGCTGCT	A	ENST00000456914.7	1490948
5	3_prime_UTR_variant, splice_region_variant	stop_lost	frameshift_variant	1	c.9649_*902del	c.9649_*902del		p.Met3217LeufsTer18	HIGH	HIGH	13	32398161	GATGTCTTCTCCTAATTGTGAGATATATTATCAAAGTCCTTTATCACTTTGTATGGCCAAAAGGAAGTCTGTTTCCACACCTGTCTCAGCCCAGATGACTTCAAAGTCTTGTAAAGGGGAGAAAGAGATTGATGACCAAAAGAACTGCAAAAAGAGAAGAGCCTTGGATTTCTTGAGTAGACTGCCTTTACCTCCACCTGTTAGTCCCATTTGTACATTTGTTTCTCCGGCTGCACAGAAGGCATTTCAGCCACCAAGGAGTTGTGGCACCAAATACGAAACACCCATAAAGAAAAAAGAACTGAATTCTCCTCAGATGACTCCATTTAAAAAATTCAATGAAATTTCTCTTTTGGAAAGTAATTCAATAGCTGACGAAGAACTTGCATTGATAAATAC…	G	ENST00000380152.8	531420
5	frameshift_variant, splice_region_variant	stop_lost		1	c.1415_1419del	c.1415_1419del	ENSP00000415743.2:p.Lys472AsnfsTer80	p.Lys472AsnfsTer80	HIGH	HIGH	7	80674137	CAATAA	C	ENST00000447544.7	692066
5	5_prime_UTR_variant, splice_acceptor_variant	start_retained_variant	start_lost	1	c.-1-4_11del	c.-1-4_11del		p.?	HIGH	HIGH	4	186267129	ATTGTAGGATGATTTTC	A	ENST00000403665.7	2715165
5	3_prime_UTR_variant, splice_acceptor_variant	start_retained_variant	coding_sequence_variant	1	c.463+439_*991del	c.463+439_*991del		p.?	HIGH	HIGH	3	10147054	TAGGCTGGAGTGCAGTGGCGCAATCTCGGCTCACTGCAACCTCCGCCTACTGGGTTCCAGTGATTCTCTTGTCTCAGCCTCCCGAGTAGCTGGGACTACAGGCGTGTGCCACCCACTCTGATAATTTTTTGTATTTTTAGTAGAGACGGGGTTTCACCGTGTTAGCCAGGATGGTCTCCATCTCCTGACCTCATGATCTGCCCGCCTACGCCTCCCAAAGTGCTGGGATTACAGGCATCAGCCACAGCACCTGGCCTATGTATTTTCAATTTAACACAATCAAGCTCACAGTGCCAATCAGAGGTGTTTTTTTTTTTTTTATTTTTATTTTTAGAGAGTCTCACAGTGTCATCCAGGCTGGAGTGCAGTGGTGCGATTTCAGCTCACTGCAACCTCTGC…	T	ENST00000256474.3	997753
5	frameshift_variant, splice_acceptor_variant, splice_donor_5th_base_variant, splice_donor_variant	start_retained_variant		1	c.3647_3992del	c.3647_3992del	ENSP00000234420.5:p.Gly1216AspfsTer15	p.Gly1216AspfsTer15	HIGH	HIGH	2	47806202	AGGAAGAGGTACTGCAACATTTGATGGGACGGCAATAGCAAATGCAGTTGTTAAAGAACTTGCTGAGACTATAAAATGTCGTACATTATTTTCAACTCACTACCATTCATTAGTAGAAGATTATTCTCAAAATGTTGCTGTGCGCCTAGGACATATGGTATGTGCAAATTGTTTTTTTCCACAAATTCGGTTTTTTGAGAGGGCACTTCTCTTGCTAGCACATGTATCGCTAATATTTTTCTTTCTTAAGGCATGCATGGTAGAAAATGAATGTGAAGACCCCAGCCAGGAGACTATTACGTTCCTCTATAAATTCATTAAGGGAGCTTGTCCTAAAAGCTATGGCTTTAATGCAGCAAGGCTTGCTAATCTCCCAGAGGAAGTTATTCAAAAGGGACA…	A	ENST00000234420.11	3779960
5	coding_sequence_variant, splice_acceptor_variant, splice_donor_5th_base_variant, splice_donor_variant	3_prime_UTR_variant		1	c.835-21_*3+17del	c.835-21_*3+17del		p.?	HIGH	HIGH	5	70951919	ACTTCCTTTATTTTCCTTACAGGGTTTCAGACAAAATCAAAAAGAAGGAAGGTGCTCACATTCCTTAAATTAAGGAGTAAGTCTGCCAGCATT	A	ENST00000380707.9	571461
4	3_prime_UTR_variant	stop_lost	stop_gained	1	c.6002_*30del	c.6002_*30del		p.Tyr2001Ter	HIGH	HIGH	4	105276510	ATATATATGATATCACCCCCTTTTGTTGGTTACCTCACT	A	ENST00000380013.9	1318499
4	inframe_deletion	stop_lost		1	c.1973_1975del	c.1973_1975del	ENSP00000360541.3:p.Ser658_Ter659delinsLys	p.Ser658delinsLysLeuLeuGlyArg	HIGH	MODERATE	1	53213590	AGTT	A	ENST00000371486.4	557352
4	5_prime_UTR_variant, splice_acceptor_variant, splice_donor_5th_base_variant, splice_donor_variant	start_retained_variant	start_lost	1		c.-1039_753del		p.Met1?	HIGH	HIGH	9	34645663	CACATTTTTAGACTTTCTTGTACTTTTTTTTTTTTTTTTGTGACGGAGTCTGCTCTGTCGCCAGGCTAGAGTGCATGGGCACAATCTCGGCTCACTGCAACCTCTGCCTCCTGGGTTCAAGTGATTCTCCTGCCTCAGCCTCCCGAGTAGGTGGGACTACAGGTGCACGCCACCAAGACCAGCTAATTTTTTTTTTTTTTTTTTTTACTAGAGACGGGGTTTCACCATGTTGGCCAGGATGGTCTCAATTTCTTGACCTTGTGATCCGCCTGCCTTGGTCTCCCAAAGTGTTGGGATTACAGGCGTGAGCCACCGAGCCCGGCCATTTTTAGATTTTTTTTTATAGCCCTTTTACCCCTCCCACTTCTTGTGCTGTCTTGGTGTGTGTATGAAAAAGAG…	C	ENST00000378842.8	1064540
4	splice_acceptor_variant, splice_donor_5th_base_variant, splice_donor_variant	splice_polypyrimidine_tract_variant		-1	c.1507+1_1508-1del	c.1507+1_1508-1del		p.?	HIGH	HIGH	1	1338183	TCTGGCGGGGGAGGGTAGGTGAGGGCCGCGGAGGGGCCTCCGGCGTTCCCCTCCCCCCCGCCCTGAAGCCCGAAGCCCCCACTCAC	T	ENST00000378888.10	208189
4	splice_acceptor_variant, splice_donor_5th_base_variant, splice_donor_variant	inframe_deletion, stop_lost	protein_altering_variant	1	c.556_945del	c.556_945del	ENSP00000263735.4:p.Tyr186_Ter315delextTer?	p.Tyr186_Ala314delinsLeuTyrAsnLeuLysIleIleGluGluGlyLys	HIGH	HIGH	2	47378952	GTATGAGAATAATGTTATCACTATTGATCTGGTTCAAAATTCTTCTCAAAAAACTCAGAATGATGTGGACATAGCTGATGTGGCTTATTATTTTGAAAAAGATGTGAGTATCATCTTCTTTATTCCTGTGTTCAGGAATGTAGTCTATCATGCCTCAATGAATTAAATATATTTCATCACCTTTTTATCCACTTACAGATCAACCAAATGGTTCGCTGCTGCCGTTAATTTTGTCCTCCCTGTCACTCACATGCATCTTGCTTGTTTGTATATTTATGCCTCTTATCAAATTGTTCTGCCTAAAATATCTCCCCTCTTTCTTATAATTCTTATTTATTATCTACTTGGTGGTTACTTAGTTTGTGCATATATGCTCCCCTATGATATTTATAATTTACA…	G	ENST00000263735.9	3780848
4	5_prime_UTR_variant, splice_acceptor_variant, splice_donor_5th_base_variant, splice_donor_variant	coding_sequence_variant	start_lost	-1	c.-6-1317_583del	c.-6-1317_583del		p.?	HIGH	HIGH	1	45332596	ATGGCCCCAGCTGTGTAGCGCCCCACGCCAGGCAGGAGCTGCTGCAGGGTCTCTGCTGTACGTGGCATGTGGCCCCCTAGCTCCTCTACCACCTGATTGGAGTGCAAGACTCAAGATTATAAGACACCCAAGACTCCTGGGTTCCTACCCTCCTGCCATCCCCTTACCTTCCGAGCTCCCTCCTGCAGCCGCCGGCCACGAGAATAGTAGCCCAGGCCAGCCCAGAGTTGATTCACCTCCTGTGGGTAGGATCAGAGGTCAAAGAGATCACCCGTCAGTCCCTCTATTGTTCCTATTTCCCCTACCCTAGGGTGGCTCTCACCTCCAGGGAAGCACTGGCCAGGTCCTGCAGTGTAGGCCACTTCTATAGCCACAGGCAGGCAGAAAGAGACAAGGTCA…	A	ENST00000456914.7	464717
3	3_prime_UTR_variant	stop_retained_variant	frameshift_variant	-1	c.2249_*2del	c.2249_*2del		p.Val750AlafsTer2	LOW	HIGH	2	190970700	GCTCTATA	G	ENST00000361099.8	1999400
3	3_prime_UTR_variant, splice_acceptor_variant, splice_donor_5th_base_variant, splice_donor_variant	stop_lost	frameshift_variant	-1	c.930_*52del	c.930_*52del		p.Asp311GlnfsTer5	HIGH	HIGH	7	5527695	CGCAAGTTAGGTTTTGTCAAGAAAGGGTGTAACGCAACTAAGTCATAGTCCGCCTAGAAGCATTTGCGGTGGACGATGGAGGGGCCGGACTCGTCATACTCCTGCTTGCTGATCCACATCTGCTGGAAGGTGGACAGCGAGGCCAGGATGGAGCCGCCGATCCACACGGAGTACTTGCGCTCAGGAGGAGCAATGATCTGAGGAGGGAAGGGGACAGGCAGTGAGGACCCTGGATGTGACAGCTCCCCACACACCACAGGACCCCACAGCCGACCTGCCCAGGTCAGCTCAGGCAGGAAAGACACCCACCTTGATCTTCATTGTGCTGGGTGCCAGGGCAGTGATCTCCTTCTGCATCCTGTCG	C	ENST00000646664.1	987424
3	inframe_deletion, splice_region_variant	stop_lost		-1	c.2446_2589del	c.2446_2589del	ENSP00000265849.7:p.Val816_Ter863delextTer?	p.Val816_Asn862delinsPro	HIGH	MODERATE	7	5973398	GTCAGTTCTGAGAAATGACACCCAGGTTGGCGATGTGTCTCATGGTTGGCCTTCCATGGGGACAGTTCCAGGGGTGGTCCATCTCCCCCATGTGGGTGATCAGTTTCTTCATCTCGCTTGTGTTAAGAGCAGTCCCAATCATCAC	G	ENST00000265849.12	434031
3	frameshift_variant, splice_acceptor_variant, splice_donor_5th_base_variant, splice_donor_variant	stop_lost		-1	c.2007_2589del	c.2007_2589del	ENSP00000265849.7:p.Lys670ArgfsTer7	p.Lys670ArgfsTer7	HIGH	HIGH	7	5973398	GTCAGTTCTGAGAAATGACACCCAGGTTGGCGATGTGTCTCATGGTTGGCCTTCCATGGGGACAGTTCCAGGGGTGGTCCATCTCCCCCATGTGGGTGATCAGTTTCTTCATCTCGCTTGTGTTAAGAGCAGTCCCAATCATCACCTGAGTGTGAGACACAATGGTTCAACGTTTTAGTAGTTTTTTGACGTCAGAATGGCAGCTCTTCAGAAGCATTCTTCTCTAAAATAAGGCTGGACAAGATTACAGCTCAAAAACTACCTTCCCTGAAAAACCTTCCCCCAGAGAAGCCTAGGTTCTAGATCTCAGCCCTCCACCCTTCTGTGAAATCAGGCTCCTTGTGGCTCCTTCAAGGTGGCACCGCCTCCACTCCAGACGCCGACCACACCTGTCTCAGC…	G	ENST00000265849.12	3780911
3	5_prime_UTR_variant, splice_donor_variant	start_retained_variant	start_lost	1	c.-2_211+1del	c.-2_211+1del		p.?	HIGH	HIGH	2	47403188	CGACATGGCGGTGCAGCCGAAGGAGACGCTGCAGTTGGAGAGCGCGGCCGAGGTCGGCTTCGTGCGCTTCTTTCAGGGCATGCCGGAGAAGCCGACCACCACAGTGCGCCTTTTCGACCGGGGCGACTTCTATACGGCGCACGGCGAGGACGCGCTGCTGGCCGCCCGGGAGGTGTTCAAGACCCAGGGGGTGATCAAGTACATGGGGCCGGCAG	C	ENST00000233146.7	1050099
3	splice_donor_region_variant, splice_donor_variant	start_retained_variant	coding_sequence_variant	1	c.530_634+3del	c.530_634+3del		p.?	HIGH	HIGH	17	3489232	TAGGTATAGAAGTTGGTCCTCAGCCTCAAGGGGTTCTGAGAGCTGATATCTTGGATCAAATGAGAAAAATGATTAAACATGCTCTTGATTTTATACATCATTTCAATGA	T	ENST00000263080.3	2613
3	inframe_deletion, splice_region_variant	intron_variant		1	c.44_46del	c.44_46del	ENSP00000347385.3:p.Pro15_Gly16delinsArg	p.Pro15_Gly16delinsArg	MODERATE	MODERATE	10	100749742	CCAG	C	ENST00000355243.8	156292
3	splice_region_variant	coding_sequence_variant	synonymous_variant	1		c.81=		p.His27=	LOW	LOW	4	73405117	C	N	ENST00000295897.9	18188
3	3_prime_UTR_variant, splice_acceptor_variant, splice_donor_5th_base_variant, splice_donor_variant	coding_sequence_variant	frameshift_variant	1		c.121_*2574del		p.Ala41fsTer?	HIGH	HIGH	2	203870596	GGCCCAGCCTGCTGTGGTACTGGCCAGCAGCCGAGGCATCGCCAGCTTTGTGTGTGAGTATGCATCTCCAGGCAAAGCCACTGAGGTCCGGGTGACAGTGCTTCGGCAGGCTGACAGCCAGGTGACTGAAGTCTGTGCGGCAACCTACATGATGGGGAATGAGTTGACCTTCCTAGATGATTCCATCTGCACGGGCACCTCCAGTGGAAATCAAGTGAACCTCACTATCCAAGGACTGAGGGCCATGGACACGGGACTCTACATCTGCAAGGTGGAGCTCATGTACCCACCGCCATACTACCTGGGCATAGGCAACGGAACCCAGATTTATGTAATTGGTGAGCAAAGCCATTTCACTGAGTTGACACCTGTTGCATTGCAGTCTTCTATGCACAAAAA…	G	ENST00000648405.2	827699
3	3_prime_UTR_variant, stop_lost		stop_gained	-1	c.636_*791del	c.636_*791del		p.Ser213_Ile239delinsHisValSerGlnCysValAsnArgAspHisTer	HIGH	HIGH	1	33012389	GGTTTTCATCATGGGTTAGAAAACAAAATGGAATTCTCTGTCCATAATGTGCCATCAGGAACTGTGACCCTGCCTGACTTCACATGATCCTGGACTTCTAATCAGCTGCTGGAAATGGAAGAAATACTATGAGGTTCTGGAATTGCGGTCCCTGGAAGATTACCTGGGTTAGTTCATTTTGGTCAAAAAATAAAATCAAAAGTATGGTTAAAGAAGTAAACAGCTGGGCTGGGTGTAGTGGCTCACGTCTGTGATCCTGGCACTTCAGGAGGCCAAGGTGGGTGGATTGCTTAAGCCTAGGAGTTCAAGACCAGCCTGGGCAACTTGGCAAAATCCTGTCTCTACAAAAAATACAAATATCAGCCAGGTGTTGTGGCATGCACCTGTAGTCCCAGCTGC…	G	ENST00000672715.1	657641
2		synonymous_variant		1	c.315C>T		ENSP00000432567.1:p.Asp105%3D		LOW		1	37795801	C	T	ENST00000532512.1	2558551
2	frameshift_variant, splice_region_variant	intron_variant, start_retained_variant, stop_lost		1	c.695_1077del	c.695_1077del	ENSP00000220822.7:p.Glu232GlyfsTer32	p.Glu232GlyfsTer32	HIGH	HIGH	8	74363981	TTAGAAGAGGGCCAGCAACCTTGGCTCTGCGGTGAATCCTTCACCCTGGCAGACGTCTCACTCGCTGTCACATTGCATCGACTGAAGTTCCTGGGGTTTGCAAGGAGAAACTGGGGAAACGGAAAGCGACCAAACTTGGAAACCTATTACGAGCGTGTCTTGAAGAGAAAAACATTTAACAAGGTTTTAGGACATGTCAACAATATATTAATCTCTGCAGTGCTGCCAACAGCATTCCGGGTGGCCAAGAAAAGGGCCCCAAAAGTTCTTGGCACGACCCTTGTGGTTGGTTTGCTTGCAGGAGTGGGATATTTTGCTTTTATGCTTTTCAGAAAGAGGCTTGGCAGCATGATATTAGCATTTAGACCCAGACCAAATTATTTC	T	ENST00000220822.12	549689
2	frameshift_variant, splice_region_variant	intron_variant		1	c.466_469del	c.466_469del	ENSP00000365891.4:p.Arg156AlafsTer104	p.Arg156AlafsTer104	HIGH	HIGH	X	48685941	CACAG	C	ENST00000376701.5	279917
2		intron_variant		1	c.360+916C>A				MODIFIER		1	37796762	C	A	ENST00000532512.1	3869934
2	3_prime_UTR_variant	coding_sequence_variant	stop_lost	1		c.593_*223del		p.Ter198XaaextTer?	MODIFIER	HIGH	19	1106565	ATTTCTAGCTCCACAAGTGTGTGGCCCCGCCCGAGCCCCTGCCCACGCCCTTGGAGCCTTCCACCGGCACTCATGACGGCCTGCCTGCAAACCTGCTGGTGGGGCAGACCCGAAAATCCAGCGTGCACCCCGCCGGAGGAAGGTCCCATGGCCTGCTGGGCTTGGCTCGGCGCCCCCACCCCTGGCTACCTTGTGGGAATAAACAGACAAATTAGCCTGCTGGATC	A	ENST00000354171.13	3726905
2	3_prime_UTR_variant, splice_acceptor_variant, splice_donor_5th_base_variant, splice_donor_variant	coding_sequence_variant	stop_gained, stop_lost	-1		c.12920_*6724del		p.Ile4307_Ter4392delinsXaa	HIGH	HIGH	1	21816591	TGGAAGGGACCAGAACAAATCACCCAGGAATAACCTTCCTGGGGATCTAAAGATGTCCCACCTGCCCACCACACCCAATTAGGAGTGGGATGGAGGTAGGGCTGCCATGTACAGTTGAACAGGGGTGAAATGCAGTTTCCCAGAACCCCACACACTTACCTTCCCCATCCCCCGCTCAGCCTTTTTTGCAGGTTCCTGGTCATTTCCCTGATGCTGTATGCTTTGTGCCATGAGACCCAGGTCCTATGTCCCCTTGTCCTCCATCCAGGCTCATTCCCTTGTGGGTCTCATTTATATCGTATCACCTGTGGGACTTGTCTTTGAACTTCAGCCACATAACCTCCTCCCTGCTCAGCATCTCTGCGTGGATGTATAGGCGAAATCTCAAACTTAACTTGC…	T	ENST00000374695.8	14926
2	5_prime_UTR_variant, splice_donor_variant	coding_sequence_variant	start_lost	1	c.-1_211+1del	c.-1_211+1del		p.?	HIGH	HIGH	2	47403190	ACATGGCGGTGCAGCCGAAGGAGACGCTGCAGTTGGAGAGCGCGGCCGAGGTCGGCTTCGTGCGCTTCTTTCAGGGCATGCCGGAGAAGCCGACCACCACAGTGCGCCTTTTCGACCGGGGCGACTTCTATACGGCGCACGGCGAGGACGCGCTGCTGGCCGCCCGGGAGGTGTTCAAGACCCAGGGGGTGATCAAGTACATGGGGCCGGCAGG	A	ENST00000233146.7	3780869
2	3_prime_UTR_variant, splice_region_variant	coding_sequence_variant	frameshift_variant	-1		c.1351_*820del		p.Val451XaafsTer?	LOW	HIGH	11	64803513	ATATTTTTTTTAACAAAATGTATTCATCTTTCTTGGAACTGAAAAATAAATCTATGTACAAAACAGGAAGAGATCAGGCTCTTGTCACCCACTCCTAACCCTCTGCAGATTTCCTCCGGGATGCTCCGAGATGGGCTGGACCTCTGGGAGGTTCCCAGAGGGTCGGAAGGGAGGTCCTGCTCTGATCCGGGGCCAGTTTCGTCAGGAAGAGGGCGGGGCTCAGGATGCTCATAGGCTGGGGGCGGAGTTTTGTGTCCCAGACTCGGGATACGAAGGAGAGGAAACTAGGATTTCCAAATTCTGGAGCAGGACTGAAGTTATTTGGGGCAGGGAGCTTGGATTCGCAAGATATGGAATTCTGAAGTGCGGAAATATACTCCTAGGGGCTGAGTGGTCCTA…	A	ENST00000450708.7	572762
2	3_prime_UTR_variant	coding_sequence_variant	frameshift_variant	-1		c.835_*2691del		p.Ile279fsTer?	MODIFIER	HIGH	3	169764740	GGCTGACAGAGCCCAACTCTTCGCGGTGGCAGTGGGTGCCTCCGGAGAAGCCCCGGGCCGACCGCGGCCTCCAGGCGGGGTTCGGGGGCTGGGCAGGCGACCCGCCGCAGGTCCCCGGGAGGGGCGAACGGGCCAGCAGCTGACATTTTTTGTTTGCTCTAGAATGAACGGTGGAAGGCGGCAGGCCGAGGCTTTTCCGCCCGCTGAAAGTCAGCGAGAAAAACAGCGCGCGGGGAGCAAAAGCACGGCGCCTACGCCCTTCTCAGTTAGGGTTAGACAAAAAATGGCCACCACCCCTCCCAGGCCCACCCTCCGCAACCCGGTGCGCTGCCGGGCGAGTCGGCTTATAAAGGGAGCGGCCGCCGACCGCACGGATTGGCCAAGCTGACTCTCGCGGCT…	G	ENST00000330368.3	40977
1		transcript_ablation	non_coding_transcript_exon_variant	-1		n.-70_212del			HIGH	MODIFIER	17	8173376	CCCAGTCAGAACTTCATAGCTATGTTTGTGGATATCTGCTAATCAGCATAACACAAATGTAAGTGATCGTCAGAAAGAATCAGACAGGAGCAATCAGGGTGTTGCAAGTCCTGATTACGCAGAGACGTTAATCACGTTTCATGCATCTCCAATCATCATGTTCTAATCTGCCCTCCGGAGGAGGAACAGGTAAGGATTATCCCACCTGACGATACAGACAAACAGCCGACATTCTGCACTCAGTGAAAAAGATTCCGTTACAAGCTAGGGTGAGTTCATAACG	C	ENST00000363593.2	929299
1	3_prime_UTR_variant	stop_retained_variant	missense_variant	1	c.7318_*87del	c.7318_*87del		p.Ala2440_Arg2442delinsTrpLeuCys	LOW	MODERATE	20	35511609	CAAGCCGCCTCCAGGTAGCAGCCACAGCCAGGAGCACACAGACAGAAGACTGTGTCATGGGTCATGGCCCCTCCGCACACCTACAGGTTTGCCAAAGGAA	C	ENST00000397527.6	1449233
1	3_prime_UTR_variant, start_lost	stop_lost		1	c.1_*1790del	c.1_*1790del		p.Met1?	HIGH	HIGH	6	1610445	CATGCAGGCGCGCTACTCCGTGTCCAGCCCCAACTCCCTGGGAGTGGTGCCCTACCTCGGCGGCGAGCAGAGCTACTACCGCGCGGCGGCCGCGGCGGCCGGGGGCGGCTACACCGCCATGCCGGCCCCCATGAGCGTGTACTCGCACCCTGCGCACGCCGAGCAGTACCCGGGCGGCATGGCCCGCGCCTACGGGCCCTACACGCCGCAGCCGCAGCCCAAGGACATGGTGAAGCCGCCCTATAGCTACATCGCGCTCATCACCATGGCCATCCAGAACGCCCCGGACAAGAAGATCACCCTGAACGGCATCTACCAGTTCATCATGGACCGCTTCCCCTTCTACCGGGACAACAAGCAGGGCTGGCAGAACAGCATCCGCCACAACCTCTCGCTCAA…	C	ENST00000645831.2	568112
1	3_prime_UTR_variant, splice_region_variant	start_retained_variant, stop_lost	frameshift_variant	1	c.2440_*2del	c.2440_*2del		p.Asn814AspfsTer30	HIGH	HIGH	16	68833288	AGAATCTGAAAGCGGCTGATACTGACCCCACAGCCCCGCCTTATGATTCTCTGCTCGTGTTTGACTATGAAGGAAGCGGTTCCGAAGCTGCTAGTCTGAGCTCCCTGAACTCCTCAGAGTCAGACAAAGACCAGGACTATGACTACTTGAACGAATGGGGCAATCGCTTCAAGAAGCTGGCTGACATGTACGGAGGCGGCGAGGACGACTAGG	A	ENST00000261769.10	3780840
1	frameshift_variant, splice_acceptor_variant, splice_donor_5th_base_variant, splice_donor_variant	start_retained_variant, stop_lost		1	c.3647_4083del	c.3647_4083del	ENSP00000234420.5:p.Gly1216AspfsTer2	p.Gly1216AspfsTer2	HIGH	HIGH	2	47806201	CAGGAAGAGGTACTGCAACATTTGATGGGACGGCAATAGCAAATGCAGTTGTTAAAGAACTTGCTGAGACTATAAAATGTCGTACATTATTTTCAACTCACTACCATTCATTAGTAGAAGATTATTCTCAAAATGTTGCTGTGCGCCTAGGACATATGGTATGTGCAAATTGTTTTTTTCCACAAATTCGGTTTTTTGAGAGGGCACTTCTCTTGCTAGCACATGTATCGCTAATATTTTTCTTTCTTAAGGCATGCATGGTAGAAAATGAATGTGAAGACCCCAGCCAGGAGACTATTACGTTCCTCTATAAATTCATTAAGGGAGCTTGTCCTAAAAGCTATGGCTTTAATGCAGCAAGGCTTGCTAATCTCCCAGAGGAAGTTATTCAAAAGGGAC…	C	ENST00000234420.11	3780878
1	frameshift_variant, splice_region_variant	start_retained_variant, stop_gained		1	c.405_571del	c.405_571del	ENSP00000336701.4:p.Cys135Ter	p.Cys135Ter	HIGH	HIGH	17	58696691	AGTATGCAGTTGGCAGTAGATGTGCAGATACCAGAATGTTTTGGAGGAGTGGCAGGTGAAGCAGTTTTTATTGATACAGAGGGAAGTTTTATGGTTGATAGAGTGGTAGACCTTGCTACTGCCTGCATTCAGCACCTTCAGCTTATAGCAGAAAAACACAAGGGAGAG	A	ENST00000337432.9	1177649
1	splice_donor_variant	start_retained_variant	start_lost	1	c.1_67+1del	c.1_67+1del		p.?	HIGH	HIGH	11	117986465	AGGATGCTGCCGTGCCTCGTAGTGCTGCTGGCGGCGCTCCTCAGCCTCCGTCTTGGCTCAGACGCTCAT	A	ENST00000227752.8	1048075
1	5_prime_UTR_variant, splice_region_variant	start_retained_variant	start_lost	1		c.-55_183del		p.Met1?	LOW	HIGH	1	25800174	GGCCCCGCCCCGCTCTTTCGCTTCCCGGGCCGCCGGCAGCCGCCGCCAGCCGCAGCCATGGGCCGGGCCCGGCCGGGCCAACGCGGGCCGCCCAGCCCCGGCCCCGCCGCGCAGCCTCCCGCGCCACCGCGCCGCCGCGCCCGTTCCCTGGCGCTGCTCGGAGCCCTGCTGGCCGCCGCCGCTGCCGCCGCCGTCCGGGTCTGCGCCCGCCACGCCGAGGCCCAGGCGGCCGCGCGGCA	G	ENST00000361547.7	659413
1	5_prime_UTR_variant, splice_donor_variant	start_retained_variant	start_lost	1		c.-66_196+1del		p.?	HIGH	HIGH	6	80106626	CGGGTGCTCCGCCCTCCCCGCAGGCGGCGTGCGGCTGCATAGCCTGAGAATCCCGGTGGTGAGCGGGGATGGCGGTTGTAGCGGCGGCTGCCGGCTGGCTACTCAGGCTCAGGGCGGCAGGGGCTGAGGGGCACTGGCGTCGGCTTCCTGGCGCGGGGCTGGCGCGGGGCTTTTTGCACCCCGCCGCGACTGTCGAGGATGCGGCCCAGAGGCGGCAGGTGGCTCATTTTACTTTCCAGCCAGATCCGGAGCCCCGGGAGTACG	C	ENST00000320393.9	224058
1	5_prime_UTR_variant	start_retained_variant	start_lost	1	c.-2_1del	c.-2_1del		p.Met1?	LOW	HIGH	3	184135377	GAGA	G	ENST00000648915.2	3588974
1	splice_acceptor_variant, splice_donor_variant	start_retained_variant	coding_sequence_variant	1	c.1764-243_1896+1del	c.1764-243_1896+1del		p.?	HIGH	HIGH	5	80761300	CAGGCTCCTCCCTGCTGCCAAAGGCGTGAACTTCTGTGTCTCCACCCCAGTGCACCCTCCTCTCAATGCATACGCCCATTGGAGTTTTGTCAGGGAGTCCTTCCCACATGACTATCTCAGTATGAAGGAGGAGTTTCCTTTGTGCCTAATAAGTGGCTGTGTCACATTCCTGGGCATTAGAGTGGGAAATGTCTATATTCTGAATTCCTAACATATCTGATTATTGCTATTACTCTTTTCTCACAGGGAAATAAATGCCCGGCTTGATGCTGTATCGGAAGTTCTCCATTCAGAATCTAGTGTGTTTGGTCAGATAGAAAATCATCTACGTAAATTGCCCGACATAGAGAGGGGACTCTGTAGCATTTATCACAAAAA	C	ENST00000265081.7	1444301
1	frameshift_variant, start_lost	start_retained_variant		-1	c.1_2del	c.1_2del	ENSP00000326247.4:p.Met1?	p.Met1?	HIGH	HIGH	7	93135969	CAT	C	ENST00000318238.9	1948407
1	3_prime_UTR_variant, splice_region_variant, stop_lost	start_retained_variant		1	c.563_*1del	c.563_*1del		p.Gly188_Leu357delinsGluMetTrpSerLeuArgCysLeuLysSerThrThrMetProGlyIleGluGluAspTyrTyrLeuLysGlnTrpAlaLeuValPheGlyAlaSerAspMetProSerIleLeuProSerTrpAsn	HIGH	HIGH	17	42910912	CAGGCATTGCTGTTGCAGAAACTTTCAGCCACATCCACAGCATCTATAATGCCAGCCTCAAGAAATATTTTCTCATTACCTTCTTCCTGTTCAGCTTCGCCATCGGATTTTATCTGCTGCTCAAGGGACTGGGTGTAGACCTCCTGTGGACTCTGGAGAAAGCCCAGAGGTGGTGCGAGCAGCCAGAATGGGTCCACATTGACACCACACCCTTTGCCAGCCTCCTCAAGAACCTGGGCACGCTCTTTGGCCTGGGGCTGGCTCTCAACTCCAGCATGTACAGGGAGAGCTGCAAGGGGAAACTCAGCAAGTGGCTCCCATTCCGCCTCAGCTCTATTGTAGCCTCCCTCGTCCTCCTGCACGTCTTTGACTCCTTGAAACCCCCATCCCAAGTCGAGC…	C	ENST00000253801.7	973572
1	5_prime_UTR_variant	start_lost	inframe_deletion	1	c.-2_3del	c.-2_3del		p.Met2del	HIGH	MODERATE	X	154428689	GGCTAT	G	ENST00000369762.7	1506443
1	splice_region_variant	protein_altering_variant	inframe_deletion	1	c.1029_1038delinsT	c.1029_1038delinsT	ENSP00000231790.3:p.Phe344_Gln346del	p.Phe344_Gln346del	MODERATE	MODERATE	3	37020454	CTTCACCCAG	T	ENST00000231790.8	1770214
1	splice_region_variant	missense_variant	selenocysteine_loss	1	c.1386A>G	c.1386A>G	ENSP00000355141.2:p.Sec462Trp	p.Sec462Trp	MODERATE	MODERATE	1	25812791	A	G	ENST00000361547.7	573142
1	inframe_deletion, splice_region_variant	intron_variant, start_retained_variant, stop_lost		1	c.2440_2649del	c.2440_2649del	ENSP00000261769.4:p.Asn814_Ter883delextTer?	p.Asn814_Asp882delinsGlyThrArgGluArgArgAlaProAspProCysAlaGlyLysCysArgAsnHisValAlaGlyGlyPheSerAlaProPhePro	HIGH	MODERATE	16	68833286	TTAGAATCTGAAAGCGGCTGATACTGACCCCACAGCCCCGCCTTATGATTCTCTGCTCGTGTTTGACTATGAAGGAAGCGGTTCCGAAGCTGCTAGTCTGAGCTCCCTGAACTCCTCAGAGTCAGACAAAGACCAGGACTATGACTACTTGAACGAATGGGGCAATCGCTTCAAGAAGCTGGCTGACATGTACGGAGGCGGCGAGGACGAC	T	ENST00000261769.10	619669
1	5_prime_UTR_variant, splice_region_variant	intron_variant		1	c.-30_-27del	c.-30_-27del		p.?	LOW	LOW	11	108227590	TACAG	T	ENST00000675843.1	514341
1	splice_acceptor_variant, splice_donor_5th_base_variant, splice_donor_variant	inframe_deletion, start_retained_variant, stop_lost	protein_altering_variant	1	c.3964_4443del	c.3964_4443del	ENSP00000003084.6:p.Val1322_Ter1481delextTer?	p.Val1322_Leu1480delinsArgAlaAla	HIGH	HIGH	7	117664685	CAGGTTGGGCTCAGATCTGTGATAGAACAGTTTCCTGGGAAGCTTGACTTTGTCCTTGTGGATGGGGGCTGTGTCCTAAGCCATGGCCACAAGCAGTTGATGTGCTTGGCTAGATCTGTTCTCAGTAAGGCGAAGATCTTGCTGCTTGATGAACCCAGTGCTCATTTGGATCCAGTGTGAGTTTCAGATGTTCTGTTACTTAATAGCACAGTGGGAACAGAATCATTATGCCTGCTTCATGGTGACACATATTTCTATTAGGCTGTCATGTCTGCGTGTGGGGGTCTCCCCCAAGATATGAAATAATTGCCCAGTGGAAATGAGCATAAATGCATATTTCCTTGCTAAGAGTCTTGTGTTTTCTTCCGAAGATAGTTTTTAGTTTCATACAAACTCTTC…	C	ENST00000003084.11	634911
1	splice_acceptor_variant, splice_donor_5th_base_variant, splice_donor_variant	inframe_deletion, start_retained_variant	coding_sequence_variant	1	c.191_817del	c.191_817del	ENSP00000454071.1:p.Ser65_Val273del	p.Ser65_Val273del	HIGH	HIGH	19	11102662	AGTGTCTGTCACCTGCAAATCCGGGGACTTCAGCTGTGGGGGCCGTGTCAACCGCTGCATTCCTCAGTTCTGGAGGTGCGATGGCCAAGTGGACTGCGACAACGGCTCAGACGAGCAAGGCTGTCGTAAGTGTGGCCCTGCCTTTGCTATTGAGCCTATCTGAGTCCTGGGGAGTGGTCTGACTTTGTCTCTACGGGGTCCTGCTCGAGCTGCAAGGCAGCTGCCCCGAACTGGGCTCCATCTCTTGGGGGCTCATACCAAGCCTCTTCCGCCCTTCAAATCCCCCCTTGACCAGGAGGCATTACAAAGTGGGGATGGTGCTACCTCTTCGGGTTTGTCACGCACAGTCAGGGAGGCTGTCCCTGCCGAGGGCTAGCCACCTGGCACACACACTGGCAA…	A	ENST00000558518.6	264666
1	splice_acceptor_variant, splice_donor_5th_base_variant, splice_donor_variant, start_lost	inframe_deletion		-1	c.1_705del	c.1_705del	ENSP00000265849.7:p.MetGluArgAlaGluSerSerSerThrGluProAlaLysAlaIleLysProIleAspArgLysSerValHisGlnIleCysSerGlyGlnValValLeuSerLeuSerThrAlaValLysGluLeuValGluAsnSerLeuAspAlaGlyAlaThrAsnIleAspLeuLysLeuLysAspTyrGlyValAspLeuIleGluValSerAspAsnGlyCysGlyValGluGluGluAsnPheGluGlyLeuThrLeuLysHisHisThrSerLysIleGlnGluPheAlaAspLeuThrGlnValGluThrPheGlyPheArgGlyGluAlaLeuSerSerLeuCysAlaLeuSerAspValThrIleSerThrCysHisA…	p.Met1?	HIGH	HIGH	7	5999107	CCTGCTTCTGCCCAAACACAGAGCCGATATTTTCCTTTATGCTGGGGCTTCCACCTGTGCATACCACAGGCTGTCGTTTTCCTTGTCCAAGCTGATTGGTGCAACTTACACGGATGCCTGCTGAAATGATACAGTATGCATGTAAGACCTGGACCATTTTGGCATACTCCTGTTTAAAAAACACAAACACAATATTCTACATTACTTTAATATTATAGGAATTACACAGCTCAAGTTACAACATCCAACGCAAGGTTCTCACATCATCGCACAAATCAAGGGAAGCACTGTTGACAGAATGATCTGTAAAGAGGTGTCTTCCTATATTCTACAGAAAGGAACGCAGAGCTTTTGGCTCCTGGTCACAGTCCTCTCACTTCCCAATGTGCCATGCATCCT…	C	ENST00000265849.12	3780919
1	5_prime_UTR_variant	coding_sequence_variant, splice_region_variant	frameshift_variant, splice_acceptor_variant	-1		c.-217_103del		p.Pro2LeufsTer2	LOW	HIGH	X	149505034	CCTGTGGTCGAGTTGGCCTGCGTTTCGGATCCGAGGGCGACGCAGACGGAGCTCAGAACCAGACCCAGCCAGAGAAGGCCTCGGCCGGTCCGGGGTGGCGGCATTTCGGCTTCGACGCGGCCGCTTCAGAGCGGCGGGGACAGGCTGCAGCAGGTGGCGCAGTTAGCAGCCGCCGCCGCAGCCACAGAGACCTCCTCGTCGGGAACCCATGAAGACTGCGCAACACAGCCGCCGCCCGGGCCCGCAGGCCCGGGCGCTGGCCGCAGCGCGAGTGCGTCCGTGCGACTCTTCCCTGCGTCCCTCCCCTCCGGGGCGGGTTCT	C	ENST00000340855.11	221979
1	splice_donor_region_variant, splice_donor_variant	coding_sequence_variant	start_lost	-1	c.2_80+4del	c.2_80+4del		p.?	HIGH	HIGH	17	43124012	CTTACCAGATGGGACACTCTAAGATTTTCTGCATAGCATTAATGACATTTTGTACTTCTTCAACGCGAAGAGCAGATAAATCCA	C	ENST00000357654.9	1049567
1	splice_donor_5th_base_variant, splice_donor_variant	coding_sequence_variant	start_lost	1	c.1_211+1068del	c.1_211+1068del		p.?	HIGH	HIGH	2	47403188	CGACATGGCGGTGCAGCCGAAGGAGACGCTGCAGTTGGAGAGCGCGGCCGAGGTCGGCTTCGTGCGCTTCTTTCAGGGCATGCCGGAGAAGCCGACCACCACAGTGCGCCTTTTCGACCGGGGCGACTTCTATACGGCGCACGGCGAGGACGCGCTGCTGGCCGCCCGGGAGGTGTTCAAGACCCAGGGGGTGATCAAGTACATGGGGCCGGCAGGTGAGGGCCGGGACGGCGCGTGCTGGGGAGGGACCCGGGGCCTTGTGGCGCGGCTCCTTTCCCGCCTCAGAGAGTGGGCGGTGAGCAGCCTCTCCAGTGCGGAGGCACGGGGGCGGAACGTTGGTGCTTGTGCGGATTCCGCCGTCCCCAGGTTCTGCTTGGCTCCGGAGGGACGCCCCCCTCA…	C	ENST00000233146.7	1050259
1	splice_acceptor_variant, splice_donor_5th_base_variant, splice_donor_variant	coding_sequence_variant	start_lost	1	c.1_1629-1del	c.1_1629-1del		p.?	HIGH	HIGH	17	42682829	CATGATGCATCTCCGGCTCTTCTGCATCCTGCTCGCCGCGGTCTCAGGAGCCGAGGGCTGGGGCTACTGTGAGTGTTGGGCTTGGAGGCAGGTGGGGTTGGGCCCAGGAGTCCAGAGCCTGCAGGGCGGCCCCGAACCGCATTGCGGCTGGGTGGTCGCGGGTCCTTCCCGGCCGGCGCGCGCCCGCTGGCTCTCATCTTTTCCTGCCTCTCCCCCGCGCTCCGCATTGCAGCTCTGAGGCTGCCGCGCGCGCCCGGGGCTGGGGCTGGGCTCTGGGAAGAGGATGAAGTCAGCGGGCAGGGATTTGGGGTTGGGATCCAAGCAGGAGCTGGTGCCTGGGTTTGAGGCTAGGGCTGGGGGATAAGTGTATACTGGTGACCGATACTAGGATTAAGGTTT…	C	ENST00000264638.9	800937
1	5_prime_UTR_variant, splice_donor_variant	coding_sequence_variant	splice_acceptor_variant, start_lost	-1		c.-228_334+1del		p.?	HIGH	HIGH	5	173234748	ACCTTTCTTTTCGGCTCTAGGGTCCTTGGCTGGGTCGGGGTCGCTGTAGGCACGTGGATAGAAGGCGGGGGCGGCGGGAAAGGCAGACGCACACTTGGCCGGTGAAGGCGCGCGGCCCAGCTCTGCGCGCAGCTCTGGGAGGCCCGGCGCAGCCGCCTCGGGCCCAGCGTAGGCCTCTGGCTTGAAGGCGGCCAGCATGCAGGAGGAGGGCGCCAGGGTCGCCTCCAGGCGGGCAGAGAGCTCTCCGGCGGCAGCCAGGCTGCGCTGCTGCTGTTCCAGGTTTAGGATGTCTTTGACTGAGAAGGGCGTGGGCGTGAGAGCAGGGCTGGGGAACATGGTGGCAGCGCCAGTCTCACAGCGCCAGGTGGGCGGCAGAAAGCGGCGCTGCCCACGGCCCCT…	A	ENST00000329198.5	661150
1	splice_acceptor_variant, splice_donor_variant	5_prime_UTR_variant, start_retained_variant	start_lost	1	c.-14-3_70+1del	c.-14-3_70+1del		p.?	HIGH	HIGH	8	47961123	TCGCGCAGGTACTCCGAGCACTATGTCGTCCCCGGCGTCGACCCCGAGCCGCCGCGGCAGCCGGCGTGGAAGGGCCACCCCCGCCCAGA	T	ENST00000649973.1	1425380
1		3_prime_UTR_variant, 5_prime_UTR_variant, start_lost, stop_retained_variant	transcript_ablation	1	c.-296_*345del	c.-296_*345del		p.0?	HIGH	HIGH	6	1610149	CGCCTGGAAGCTGCGCCGCGAGTTCCTGCAAGGCGGTCTGCCGCGGCCGGGCCCGGCCTTCTCCCCTCGCAGCGACCCCGCCTCGCGGCCGCGCGGGCCCCGAGGTAGCCCGAGGCGCCGGAGGAGCCAGCCCCAGCGAGCGCCGGGAGAGGCGGCAGCGCAGCCGGACGCACAGCGCAGCGGGCCGGCACCAGCTCGGCCGGGCCCGGACTCGGACTCGGCGGCCGGCGCGGCGCGGCCCGGCCCGAGCGAGGGTGGGGGGCGGCGGGCGGCGCGGGGCGGCGGCGAGCGGGGGCCATGCAGGCGCGCTACTCCGTGTCCAGCCCCAACTCCCTGGGAGTGGTGCCCTACCTCGGCGGCGAGCAGAGCTACTACCGCGCGGCGGCCGCGGCGGCCGGG…	C	ENST00000645831.2	3236692
1		3_prime_UTR_variant, 5_prime_UTR_variant, splice_acceptor_variant, splice_donor_5th_base_variant, splice_donor_variant, start_retained_variant	transcript_ablation	1		c.-306_*554del		p.0?	HIGH	HIGH	16	1430848	GCCCGGGGGCGAGCCAGCTGCGCCTGCACAAACACTCCACGGTCCCCAGGCAGGCCGCGTGCAGGTGAGGCGGGGGGCGTGCTCCCCCCTCGGGGCCCTGGTTGCCGGGCGCTAAAGCAAACGGGCTCTATTTGCCCAGTCTGCGATGACAATGCTGTCGCCAAATATTTGCCAGCCCCTGGCGGCTGCAGAGCGCGGCTATAAATGCTTGTGTCCGGGTGAAGGTCTGCCTGTGGAGCAAGAGCTGTCGGCCCCGGCCAGGTAGGAGCCAGGGCCTGGGGGAGGCAGACGCTGCTGGGGACACCACAGCACTGGGGATCTGGAGTCTGTGAGTCCTGCCCAGGGCTCTGTGGGGAGCACCCACCCCTGGGAGAGACCCCCAGACCACTGGGCAGGCCC…	G	ENST00000640283.2	694449
1		3_prime_UTR_variant, 5_prime_UTR_variant, splice_acceptor_variant, splice_donor_5th_base_variant, splice_donor_variant, start_lost, stop_retained_variant	transcript_ablation	-1	c.-19_*21del	c.-19_*21del		p.0?	HIGH	HIGH	17	7669587	GGGGAACAAGAAGTGGAGAATGTCAGTCTGAGTCAGGCCCTTCTGTCTTGAACATGAGTTTTTTATGGCGGGAGGTAGACTGACCCTTTTTGGACTTCAGGTGGCTGTAGGAGACAGAAGCAGGGAGGAGAGATGACATCACATGAGTGAGAGGGTCTGTGCCCCTTTTCCCTGACCAATGCTTTGAAGGGCCTAAGGCTGGGACAACGGGAATTCAAATCAAGATGGTGGCCACACCCCATGCAAATATGTTTACTGAGCACCTCAGAGTATTAGTGTGTATTAGTCTCGTAATCTTCCCTTACCCCATTTTACTTTATTTATCTTTTTTGAGACGGAGTTTCACTCTTGTTGCCCAGGCTGGAGTGTAATGGTGAGATCTCAGCTCACCGCAACCTC…	G	ENST00000269305.9	1174011
1		3_prime_UTR_variant, 5_prime_UTR_variant, coding_sequence_variant, splice_acceptor_variant, splice_donor_5th_base_variant, splice_donor_variant	transcript_ablation	-1	c.-6-1668_*2631del	c.-6-1668_*2631del		p.0?	HIGH	HIGH	2	46902831	CAAACATTTGGTATTCACTCCACTTCACTGTTACTGAAAAGCATCCACTTGGCAAAGCCTGTTGTTTTACTTTTCAGGTGATGTGAATTAAAATTAAGAAACTAGCAGTATTCTACTACAGTCAAGTTCCTGAGTACTCAGCTCCAATTATCTAATATTCTTGAAAGGATGCTGATATGGTTTGGTTGTGTCCCCCCACAAATCTCAACTTGAATTGTATCTCCCAGAATTCCCACGTGTTGTGGGACAGACCCAGGGGGAGGTAATTGAATCATGGGGGCCAGTCTTTCCCGTGCTATTCTCGTGACAGTGAATAAGTCTCATGAGATCTGATCAGTTTATCAGGGGTTTCTGCTTTTGCTTCTTCCTCATTTTTTCTTGCCACAATGTAAGAAGTGT…	C	ENST00000319466.9	812908
1		3_prime_UTR_variant, 5_prime_UTR_variant, coding_sequence_variant, splice_acceptor_variant, splice_donor_5th_base_variant, splice_donor_variant	transcript_ablation	1		c.-16-67_*2026del		p.0?	HIGH	HIGH	7	150856386	GCCCTAACCTGAGGGAAGCCCATCTCTGCCCATAAGACAACTAAGTTCATCTCCTCTATTGCATTCCAGAGCCGTGGAGCGAGAGATGCCGGCCCTGGGCTGGGCCGTGGCTGCCATCCTGATGCTGCAGACGGCCATGGCGGAGCCCTCCCCGGGGACTCTGCCCAGGAAGGCAGGGGTGTTTTCAGACCTAAGCAACCAAGAGCTGAAGGCAGTGCACAGCTTCCTCTGGTCCAAGAAGGAGCTGAGGCTGCAGCCCTCCAGTACCACCACCATGGCCAAGAACACCGTGTTTCTCATCGAGATGCTGCTGCCCAAGAAGTACCATGTGCTGAGGTTTCTGGATAAAGGTGAAAGGCATCCTGTGCGGGAAGCCCGTGCCGTCATCTTCTTTGGTGA…	G	ENST00000360937.9	157080
1		3_prime_UTR_variant, 5_prime_UTR_variant, coding_sequence_variant, splice_acceptor_variant	transcript_ablation	-1		c.-25-334_*6143del		p.0?	HIGH	HIGH	11	18927672	ACTAGAGGAATTTGGGAAGAAACATACTGTGGGTATGACAGTAGGAGGAGCCCAAGGGAAATCTTTGTGGTGAAGAAACACTTCTGTATGTAATGCGATTGTGGTTATGAATCTACACCTGTGACAAAATGTTATGGAATGAAACATAGAGGAATATCTCACTCCAAAAATGAGTGCATGCAAACAGTGGTAAAATTTGGTAAGATGGTACCATAGATATTTGGTGAAATTTGATAAGTTTTGTAGTGTAGATAATTAGATGGTATCAATGTCAATTTCCTGGTTTTGATAATACATTTATTTAACATGTAAATATTGCTGTAGATTGGGTGATGGGCATACAGGAACTCTTTGTACTGTTTTCATAACTTCTTCATAGTCTACAATTAATTTACAACG…	A	ENST00000526914.2	157197
1	splice_acceptor_variant, splice_donor_5th_base_variant, splice_donor_variant	3_prime_UTR_variant		1	c.*160+197_*437-8del	c.*160+197_*437-8del		p.?	HIGH	HIGH	20	58899176	ATTTTTTTGGCCATGCTTAAAGTAGAATGAGATCCAGCTGGGGGAAAGTTATAGATTTCAGCCTTGGATGATCAGTTTAGGATTTTGAGAATTGATGTTTTTCCATATGGTTTCTGTTTTCCCCCAGCTCTCCATTTGAACCAGCTGCTTGTTTTAAAACTATCTACTAAATTCCATCTACCCACTGGTTGGTCTGATTTTAAAATTTCAGACCTCTTTGAAACAAAATTTGTTTCCTTTATTAAAATATGCAATGCTGCACCGTCTTTAATTTTGAAAAACGCCTTGGTACCTTGCAGCAGGTCGTTAAGAATCATCTCGAAAAGCCTCTGGCCTTTTAAAAATGATCAAATTTATTTGAATCAAAGGCACTTTACGTTAGCTTGGTGGATAAGGAAA…	A	ENST00000371075.7	981521
1	3_prime_UTR_variant, splice_region_variant, stop_lost		stop_gained	-1	c.316_*132del	c.316_*132del		p.Leu106_Ter148delinsLysXaa	HIGH	HIGH	11	5225465	TGCAATGAAAATAAATGTTTTTTATTAGGCAGAATCCAGATGCTCAAGGCCCTTCATAATATCCCCCAGTTTAGTAGTTGGACTTAGGGAACAAAGGAACCTTTAATAGAAATTGGACAGCAAGAAAGCGAGCTTAGTGATACTTGTGGGCCAGGGCATTAGCCACACCAGCCACCACTTTCTGATAGGCAGCCTGCACTGGTGGGGTGAATTCTTTGCCAAAGTGATGGGCCAGCACACAGACCAGCACGTTGCCCAGGAG	T	ENST00000335295.4	862436
1	inframe_deletion		start_lost	1	c.1_18del	c.1_18del	ENSP00000230124.4:p.Met1_Ala6del	p.Met1?	MODERATE	HIGH	6	109691426	TGCCGCCGCCATGCCCACG	T	ENST00000230124.8	1431306
1	5_prime_UTR_variant, splice_donor_region_variant, splice_donor_variant		splice_acceptor_variant	-1		c.-219_-144+3del		p.?	HIGH	HIGH	9	132944539	TCACCCACCGTCTCCTCCCCCTCAGCTGTTTACCTCACAGTCCCTCCAGCCTACAGGGCGCCGCCATCTTGGACGTACAG	T	ENST00000298552.9	3777705
1	5_prime_UTR_variant, coding_sequence_variant, splice_donor_5th_base_variant, splice_donor_variant		splice_acceptor_variant	-1		c.-2564_253+5128delinsG		p.?	HIGH	HIGH	15	72370592	ATCAGTGAGGCGGGAAGACTGCTTGAGTCCTGGAGTTCGAGGTTGCTGTAAGCCGTGATCACACCACTGCACTCCAGTCTGAATGACAGAGAAAGACCTGTTTCTTAAAAAAAAAAAGAAAGAAAAGAAAAGAAAAAAACAGGGCTGTGAGAAGAGAGGCTGGTGGAAGACTGCAGGCCAAGCTAATCTAGGCCCTGGGATTCAAAATGAAATATGACACTTATTTTGCCCTTCAACTAAAAACTGTGCTTCTGCCATCACCTTCTTTCTAAAGACAATTTATTCATCACTGTATTTCTCCTATGTATCCCTCGTTCTCCAGAAACCCCTTCATGAGAAAAAGTAATTCTACTACAAAACCTTCTTCCCGTGTTGTTTTCTTCCTCTTTGCTTTTAAAA…	C	ENST00000268097.10	3891
1	frameshift_variant, splice_region_variant		feature_elongation	-1	c.855del	c.855del	ENSP00000498577.1:p.Ter286AsnfsTer74	p.Ter286AsnextTer73	HIGH	HIGH	1	154167939	AT	A	ENST00000651641.1	12451
